# Deletions Rate-Limit Breast and Ovarian Cancer Initiation

**DOI:** 10.1101/2024.10.17.618945

**Authors:** Kathleen E. Houlahan, Mahad Bihie, Julián Grandvallet Contreras, Daniel J. Fulop, Gonzalo Lopez, Hsin-Hsiung Huang, Peter Van Loo, Christina Curtis, Paul C. Boutros, Kuan-lin Huang

## Abstract

Optimizing prevention and early detection of cancer requires understanding the number, types and timing of driver mutations. To quantify this, we exploited the elevated cancer incidence and mutation rates in germline *BRCA1* and *BRCA2 (gBRCA1/2)* carriers. Using novel statistical models, we identify genomic deletions as the likely rate-limiting mutational processes, with 1-3 deletions required to initiate breast and ovarian tumors. *gBRCA1/2*-driven hereditary and sporadic tumors undergo convergent evolution to develop a similar set of driver deletions, and deletions explain the elevated cancer risk of *gBRCA1/2*-carriers. Orthogonal mutation timing analysis identifies deletions of chromosome 17 and 13q as early, recurrent events. Single-cell analyses confirmed deletion rate differences in *gBRCA1/2* vs. non-carrier tumors as well as cells engineered to harbor *gBRCA1/2*. The centrality of deletion-associated chromosomal instability to tumorigenesis shapes interpretation of the somatic evolution of non-malignant tissue and guides strategies for precision prevention and early detection.
