## Supplemental Table 1 for "Deletions Rate-Limit Breast and Ovarian Cancer Initiation"

### Sheet: Supplementary Table 1
Disease	Population	Estimate
Breast Cancer	BRCA1 Carrier	Standardized Incidence Rate:
		16.6 (95% CI: 14.7-18.7) *
		Incidence per 1000 Person-Years:
		21.8 (95% CI: 19.3-24.5) *
		25.6 (95% CI: 20.3-31.9) **
		Cumulative Risk:
		0.72 (95% CI: 0.65-0.79) *
		0.81 (Std. Errors: 0.06) ***
	BRCA2 Carrier	Standardized Incidence Rate:
		12.9 (95% CI: 11.1-15.1) *
		Incidence per 1000 Person-Years:
		19.8 (95% CI: 17.0-23.2) *
		16.1 (95% CI: 11.0-22.9) **
		Cumulative Risk:
		0.69 (95% CI: 0.61-0.77) *
		0.85 (Std. Errors: 0.08) ***
Ovarian Cancer	BRCA1 Carrier	Standardized Incidence Rate:
		49.6 (95% CI: 40.0-61.5) *
		Incidence per 1000 Person-Years:
		5.8 (95% CI: 4.7-7.2) **
		Cumulative Risk:
		0.44 (95% CI: 0.36-0.53) *
		0.54 (Std. Errors: 0.07) ***
	BRCA2 Carrier	Standardized Incidence Rate:
		13.7 (95% CI: 9.1-20.7) *
		Incidence per 1000 Person-Years:
		2.3 (95% CI: 1.6-3.5) **
		Cumulative Risk:
		0.17 (95% CI: 0.11-0.25) *
		0.23 (Std. Errors: 0.12) ***
Supplementary Table 1: Curated data from 3 studies characterizing the standardized incidence rate, incidence per 1000 person-years, and cumulative risk of breast and ovarian cancer amongst populations of BRCA1 and BRCA2 carriers. * [PMID: 28632866] (through 80 years of age); ** [PMID: 31081934] (through 60 years of age); *** [PMID: 14576434] (through 80 years of age)
