## Supplemental Table 2 for "Deletions Rate-Limit Breast and Ovarian Cancer Initiation"

### Sheet: Supplementary Table 2
Variant Type	Disease	Variant	AVG_CNV_PER_PT
AMP	OVCA	MYC	0.355932
AMP	OVCA	PIK3CA	0.220339
AMP	OVCA	CCNE1	0.214689
AMP	OVCA	KRAS	0.129944
AMP	OVCA	E2F3	0.084746
AMP	OVCA	KDM5A	0.073446
AMP	OVCA	YAP1	0.073446
AMP	OVCA	AKT2	0.067797
AMP	OVCA	CCND2	0.056497
AMP	OVCA	FGFR3	0.056497
DEL	OVCA	RB1	0.090395
DEL	OVCA	NF1	0.079096
DEL	OVCA	RASA1	0.062147
DEL	OVCA	PIK3R1	0.050847
DEL	OVCA	MGA	0.050847
DEL	OVCA	STK11	0.045198
DEL	OVCA	FAT1	0.039548
DEL	OVCA	PTEN	0.033898
DEL	OVCA	APC	0.033898
DEL	OVCA	CDKN2A	0.028249
AMP	BRCA	MYC	0.155963
AMP	BRCA	CCND1	0.154944
AMP	BRCA	ERBB2	0.117227
AMP	BRCA	FGFR1	0.11213
AMP	BRCA	MDM4	0.090724
AMP	BRCA	IGF1R	0.037717
AMP	BRCA	RPTOR	0.036697
AMP	BRCA	PIK3CA	0.033639
AMP	BRCA	CCNE1	0.029562
AMP	BRCA	MDM2	0.027523
DEL	BRCA	PTEN	0.050968
DEL	BRCA	CDKN2A	0.041794
DEL	BRCA	RB1	0.040775
DEL	BRCA	CDKN2B	0.039755
DEL	BRCA	FAT1	0.015291
DEL	BRCA	ATM	0.012232
DEL	BRCA	STK11	0.012232
DEL	BRCA	HES5	0.010194
DEL	BRCA	HES4	0.010194
DEL	BRCA	PIK3R1	0.010194
